# Modelling Osteoarthritis pathogenesis through Mechanical Loading in an Osteochondral Unit-on-Chip

**DOI:** 10.1101/2023.08.29.555292

**Authors:** Andrea Mainardi, Anastasiya Börsch, Paola Occhetta, Robert Ivanek, Martin Ehrbar, Lisa Krattiger, Philipp Oertle, Marko Loparic, Ivan Martin, Marco Rasponi, Andrea Barbero

## Abstract

A cure for osteoarthritis (OA), the most prevalent musculoskeletal disease, remains an unmet need. Investigating the molecular and cellular processes leading to OA is challenged by the absence of human models that capture the complex interplay among different tissues in the joint under pathophysiological mechanical loading.

In this study, we have engineered an OsteoChondral Unit (OCU)-on-chip system where composite hyaline cartilage - mineralized osseous microtissue analogues are exposed to controlled, tissue-specific compression regimes akin to those of the OCU *in vivo*. Through single-cell transcriptomic analysis, we demonstrate the critical relevance of the mineralized layer in inducing chondrocyte subpopulations implicated in the progression of OA.

Upon exposure to hyperphysiological loading, the OCU-on-chip captures early phenotypic traits of OA pathogenesis, comprising alterations of subchondral mineral content and acquisition of previously described OA genetic signatures.

This system enabled to identify novel upstream drivers of OA metabolic changes, including mechanically induced ribosomal alterations, as well as associated molecular targets towards the development of disease-modifying OA therapies.
