## Supplementary file 1 Clusters markers for "Modelling Osteoarthritis pathogenesis through Mechanical Loading in an Osteochondral Unit-on-Chip"

### Sheet: Tab 1 - Cluster 1
	self.average	other.average	self.detected	other.detected	mean.logFC.cohen	min.logFC.cohen	median.logFC.cohen	max.logFC.cohen	rank.logFC.cohen	mean.AUC	min.AUC	median.AUC	max.AUC	rank.AUC	mean.logFC.detected	min.logFC.detected	median.logFC.detected	max.logFC.detected	rank.logFC.detected	SYMBOL
ENSG00000124107	2.11159	0.425165	0.660215	0.179378	1.15024	0.587511	1.29245	1.42854	7	0.760402	0.648939	0.788689	0.815292	13	2.12447	0.813155	2.44691	2.79091	54	SLPI
ENSG00000064886	4.08358	2.10759	0.936122	0.60501	1.24009	-0.457392	1.52897	2.3598	2	0.744912	0.37859	0.834192	0.932675	2	0.951918	-0.105984	0.944186	2.02528	160	CHI3L2
ENSG00000116661	2.17382	0.40828	0.734112	0.308326	1.31259	1.08184	1.22103	1.72647	3	0.790133	0.755144	0.777083	0.851221	3	1.14492	0.670637	0.982068	1.9449	132	FBXO2
ENSG00000133048	6.78842	4.42157	0.99033	0.853284	1.32237	-1.03592	1.3371	3.65119	1	0.681787	0.228624	0.76171	0.975103	1	0.242651	-0.015472	0.0907941	0.804489	1111	CHI3L1
ENSG00000112096	4.54687	2.58945	0.969153	0.89619	1.34304	0.647262	1.26565	2.19358	3	0.813676	0.689481	0.821059	0.923104	3	0.0885785	0.0148381	0.0550386	0.229399	4434	SOD2
ENSG00000157150	1.22099	0.204712	0.570317	0.172789	1.05794	0.742342	1.1486	1.19223	18	0.732042	0.681202	0.745132	0.756702	26	1.75592	1.13915	1.88866	2.10723	103	TIMP4
ENSG00000163710	2.87238	1.6655	0.9305	0.819148	1.01244	0.34672	1.14851	1.40602	10	0.738613	0.595133	0.769159	0.821001	14	0.261431	0.0726135	0.273632	0.425845	2891	PCOLCE2
ENSG00000105835	2.35152	1.21143	0.908578	0.741813	1.12416	0.388489	1.27383	1.56051	7	0.765784	0.609715	0.802711	0.848	9	0.335918	0.137065	0.341462	0.523683	2412	NAMPT
ENSG00000187479	4.09343	2.22817	0.919028	0.768587	1.06774	0.659917	1.05143	1.50817	19	0.760352	0.681662	0.761164	0.837417	23	0.306612	0.186733	0.250827	0.53806	2028	C11orf96
ENSG00000137673	3.23088	0.962443	0.816153	0.401947	1.27441	0.836143	1.31476	1.63198	10	0.78593	0.711074	0.794064	0.844517	11	1.18809	0.611484	1.21354	1.71381	253	MMP7
ENSG00000109610	4.01939	2.05864	0.936379	0.707477	1.27432	-0.225643	1.57589	2.17117	3	0.766466	0.457607	0.84513	0.917998	2	0.449608	-0.0567112	0.468018	0.919106	914	SOD3
ENSG00000164106	7.1521	5.28267	0.998802	0.996544	1.37222	0.810566	1.4708	1.73674	2	0.832517	0.728105	0.85697	0.888022	1	0.00342013	-0.00217847	0.00335146	0.00915607	6996	SCRG1
ENSG00000123610	3.26721	1.63165	0.894177	0.75316	1.01242	0.557214	1.11095	1.27057	21	0.740407	0.645504	0.763561	0.789003	20	0.28356	0.128662	0.314871	0.375837	3270	TNFAIP6
ENSG00000135919	5.13683	3.30103	0.990352	0.945373	1.05392	0.401253	1.0233	1.76783	1	0.754404	0.616997	0.757175	0.886269	2	0.0920513	-0.0105671	0.102	0.174772	6332	SERPINE2
ENSG00000130522	3.59839	2.66599	0.986662	0.970906	1.05518	0.256748	1.23836	1.48728	16	0.772399	0.577609	0.823992	0.864002	7	0.0226221	0.00950768	0.0137519	0.0534771	6438	JUND
ENSG00000133112	7.02249	6.46207	1	1	1.00885	0.628611	0.913446	1.57991	6	0.766177	0.690196	0.750355	0.873803	4	-2.56341e-17	-2.84767e-16	1.2782e-17	1.56666e-16	8756	TPT1
ENSG00000188488	1.41869	0.300121	0.65043	0.22783	1.0399	0.890778	1.0084	1.25201	8	0.733999	0.709759	0.728599	0.76904	12	1.66774	1.32596	1.50415	2.3367	66	SERPINA5
ENSG00000273259	1.66484	0.360065	0.700877	0.298331	1.09364	0.963224	1.09706	1.21721	2	0.763232	0.74045	0.76065	0.79118	2	1.24325	0.828762	1.23577	1.67272	220
ENSG00000196136	1.68295	0.368065	0.705654	0.302427	1.10683	0.986917	1.09798	1.24443	1	0.764965	0.740786	0.761883	0.795309	1	1.2327	0.801439	1.22515	1.67904	215	SERPINA3
ENSG00000197249	2.58855	0.64596	0.834027	0.355063	1.41897	0.741037	1.60235	1.73015	3	0.811844	0.691626	0.847009	0.861733	3	1.38807	0.549244	1.60273	1.79759	171	SERPINA1
ENSG00000129596	1.64891	0.430121	0.705931	0.341771	1.14613	0.915352	1.12962	1.40993	8	0.765872	0.727925	0.763862	0.807839	9	1.00843	0.750168	0.937972	1.40762	412	CDO1
ENSG00000122862	1.31309	0.368128	0.646368	0.232929	1.01479	0.687994	1.10302	1.16513	25	0.720085	0.665702	0.734407	0.745825	38	1.68131	1.13399	1.76702	2.05719	134	SRGN

### Sheet: Tab 2 - Cluster 2
	self.average	other.average	self.detected	other.detected	mean.logFC.cohen	min.logFC.cohen	median.logFC.cohen	max.logFC.cohen	rank.logFC.cohen	mean.AUC	min.AUC	median.AUC	max.AUC	rank.AUC	mean.logFC.detected	min.logFC.detected	median.logFC.detected	max.logFC.detected	rank.logFC.detected	SYMBOL
ENSG00000002586	6.06962	5.13322	1	0.999532	1.2448	0.287688	0.989597	2.7123	4	0.766112	0.577373	0.758261	0.970553	3	0.00149388	0	0.000974491	0.00402653	6172	CD99
LRG_749	2.12755	1.45811	0.975681	0.951115	1.00696	0.63939	0.905502	1.57745	30	0.761976	0.681287	0.748336	0.869945	27	0.0487897	0.015944	0.0489602	0.0812942	4948	LAMP2
ENSG00000005893	2.13116	1.46356	0.976595	0.953013	1.00793	0.64328	0.903673	1.5811	29	0.761939	0.681914	0.747705	0.870433	26	0.0470827	0.0131508	0.047408	0.080364	5063	LAMP2
ENSG00000064205	2.87143	0.52259	0.769978	0.209857	1.52486	0.952933	1.58398	1.97857	7	0.823659	0.73987	0.834431	0.885905	10	2.50723	0.83543	2.05706	5.07936	3	CCN5
ENSG00000204103	3.91801	1.78751	0.972414	0.735314	1.74985	0.818036	1.75143	2.67849	4	0.849036	0.723381	0.864548	0.943667	4	0.488318	0.092851	0.464976	0.930468	749	MAFB
ENSG00000100979	2.7842	0.717508	0.884064	0.468655	1.70133	0.942232	1.81028	2.24254	1	0.849362	0.744158	0.871923	0.909445	1	0.90428	0.19394	0.949568	1.52404	315	PLTP
ENSG00000162493	3.0634	1.90269	0.96708	0.845338	1.19165	0.538096	0.989032	2.25043	9	0.773801	0.658683	0.758585	0.919349	12	0.301785	0.0133363	0.164218	0.865369	821	PDPN
ENSG00000064886	5.03743	1.86913	0.981125	0.593759	2.02353	0.457392	2.26694	3.10284	2	0.857093	0.62141	0.918006	0.97095	1	1.04079	0.105984	1.01822	2.02071	168	CHI3L2
ENSG00000197747	6.14666	5.18362	0.999158	0.997435	1.06982	0.508387	1.12745	1.516	18	0.771001	0.639336	0.786456	0.871755	15	0.00243317	-0.000421919	0.000294683	0.00956525	6121	S100A10
ENSG00000133048	8.33247	4.03556	0.999085	0.851095	3.02681	1.03592	2.58013	5.91104	1	0.896871	0.771376	0.908831	0.998446	1	0.254187	0.015472	0.102949	0.795378	927	CHI3L1
ENSG00000139278	3.16673	1.92482	0.959969	0.821709	1.17407	0.534043	0.936656	2.28891	8	0.764726	0.650657	0.741771	0.924703	10	0.320207	0.0249103	0.187936	0.880048	803	GLIPR1
ENSG00000011465	6.19966	4.72932	1	0.995644	1.36142	0.209044	1.50557	2.2255	6	0.795868	0.547921	0.850012	0.935527	6	0.00844686	0.00123581	0.00285493	0.0268418	5986	DCN
ENSG00000084234	2.92073	1.72069	0.958008	0.877702	1.2543	0.923916	1.21299	1.66732	19	0.816568	0.759192	0.810716	0.885646	11	0.152298	0.0682268	0.139816	0.261334	4129	APLP2
ENSG00000167996	8.71047	7.76561	1	1	1.28535	0.554998	1.2386	2.10919	11	0.785748	0.650881	0.785838	0.920435	7	-2.55056e-17	-1.77914e-16	1.06428e-20	7.58707e-17	7153	FTH1
ENSG00000177363	1.50348	0.608838	0.699616	0.408493	1.01338	0.501627	0.843344	1.8652	20	0.727225	0.632747	0.709706	0.85674	30	0.977179	0.150531	0.58674	2.5847	88	LRRN4CL
ENSG00000109610	4.47332	1.94516	0.977284	0.697251	1.94733	0.225643	2.20412	3.15543	1	0.831141	0.542393	0.905901	0.970368	2	0.514595	0.0567112	0.515574	0.97052	682	SOD3
ENSG00000035862	3.88075	2.9805	0.995987	0.98742	1.14016	0.221057	1.11134	2.11692	12	0.773226	0.57321	0.792864	0.933964	9	0.0155791	-0.00314425	0.0115978	0.0422649	5892	TIMP2
ENSG00000136732	3.18272	1.86461	0.970813	0.862684	1.38104	0.638139	1.4582	1.96961	10	0.819051	0.687867	0.838318	0.911699	9	0.207199	0.017702	0.248878	0.313338	3382	GYPC
ENSG00000120885	6.67318	4.14127	0.99092	0.934241	1.34504	0.798759	1.0315	2.5184	6	0.791844	0.708467	0.75672	0.945468	6	0.105139	0.00238444	0.0532567	0.311658	3252	CLU
ENSG00000164949	4.33413	3.05012	0.99651	0.948816	1.22318	0.28435	1.35525	1.89787	8	0.784911	0.57087	0.828287	0.912198	5	0.0786234	0.0193027	0.0487035	0.197784	3928	GEM
ENSG00000104870	3.24394	2.04407	0.986442	0.942554	1.41472	0.818722	1.43777	1.96459	5	0.835455	0.727434	0.848063	0.918262	4	0.0780202	0.0375529	0.0785536	0.117421	4454	FCGRT
ENSG00000215183	4.9011	1.16572	0.842112	0.452957	1.36055	1.07591	1.26818	1.82992	7	0.820014	0.772152	0.80151	0.904885	7	1.02925	0.572278	0.695113	2.15451	147	MSMP
ENSG00000250722	1.89202	0.560954	0.714858	0.278026	1.24425	0.354524	1.36089	1.90069	11	0.762309	0.59624	0.795231	0.862534	15	1.74433	0.319496	1.64839	3.36106	34	SELENOP
ENSG00000187134	2.95655	1.35992	0.871653	0.64115	1.20624	0.255513	1.31422	1.941	6	0.756314	0.575199	0.790468	0.869121	14	0.478783	0.0620587	0.488415	0.876244	856	Tab -2
ENSG00000189129	4.27701	2.7547	0.991677	0.937609	1.39821	0.394337	1.40942	2.37968	4	0.804222	0.599202	0.835525	0.946636	5	0.086683	0.0175939	0.0254686	0.278201	3444	PLAC9
ENSG00000158270	1.74653	0.586909	0.788551	0.41241	1.25897	0.718282	1.28271	1.75217	15	0.784299	0.688734	0.796706	0.855049	17	0.903682	0.445948	0.850729	1.46732	345	COLEC12
ENSG00000129009	3.33963	2.18813	0.959122	0.884688	1.03294	0.29557	1.13941	1.55738	24	0.76164	0.590871	0.794414	0.866863	19	0.0963952	-0.00138264	0.111794	0.163376	4092	ISLR

### Sheet: Tab 3 - Cluster 3
	self.average	other.average	self.detected	other.detected	mean.logFC.cohen	min.logFC.cohen	median.logFC.cohen	max.logFC.cohen	rank.logFC.cohen	mean.AUC	min.AUC	median.AUC	max.AUC	rank.AUC	mean.logFC.detected	min.logFC.detected	median.logFC.detected	max.logFC.detected	rank.logFC.detected	SYMBOL
ENSG00000149591	4.9805	3.01628	0.971256	0.796516	1.07211	0.0197352	1.26573	1.73726	2	0.74662	0.508472	0.801611	0.874787	2	0.355353	-0.0138258	0.355369	0.7245	6210	TAGLN
LRG_1	4.65456	2.88252	0.988721	0.857314	1.2357	-0.575751	1.15718	3.20419	1	0.713701	0.334903	0.773414	0.973073	1	0.181126	-0.0047333	0.101436	0.526365	10116	COL1A1
ENSG00000108821	4.42921	2.82193	0.991202	0.857564	1.16605	-0.554456	1.08576	3.04713	2	0.707856	0.339765	0.761042	0.969575	2	0.187144	-0.0025635	0.108372	0.534395	10052	COL1A1
ENSG00000168542	4.65757	3.37334	0.99721	0.968827	1.12157	-0.209646	1.21854	2.25885	3	0.741105	0.443385	0.792345	0.936346	3	0.0375306	-1.86e-16	0.020195	0.109732	10310	COL3A1
LRG_3	4.44661	3.2241	0.996079	0.960471	1.0223	-0.187715	1.11219	2.05253	5	0.729336	0.443513	0.776948	0.919936	5	0.0468175	-0.0007103	0.0323509	0.123279	9997	COL3A1

### Sheet: Tab 4 - Cluster 4
	self.average	other.average	self.detected	other.detected	mean.logFC.cohen	min.logFC.cohen	median.logFC.cohen	max.logFC.cohen	rank.logFC.cohen	mean.AUC	min.AUC	median.AUC	max.AUC	rank.AUC	mean.logFC.detected	min.logFC.detected	median.logFC.detected	max.logFC.detected	rank.logFC.detected	SYMBOL
ENSG00000182492	5.82769	4.48398	1	0.996127	1.70954	1.29431	1.69246	2.15894	7	0.891341	0.837171	0.891859	0.944473	5	0.00696335	0.000533886	0.00698583	0.0133478	13351	BGN
ENSG00000101825	2.67472	1.16189	0.958557	0.618706	1.43753	0.812503	1.43439	2.06883	22	0.82481	0.719846	0.835023	0.909347	27	0.623659	0.158656	0.566489	1.203	2949	MXRA5
ENSG00000124225	4.329	2.54548	0.999827	0.888717	1.70644	0.669645	1.86477	2.42658	6	0.856214	0.681964	0.896852	0.949188	7	0.259084	0.0293106	0.246127	0.514771	12581	PMEPA1
ENSG00000158747	3.2064	2.07828	0.989314	0.823022	1.11665	0.0871705	1.10296	2.17352	14	0.744184	0.520922	0.766628	0.922558	15	0.371049	0.022097	0.270206	0.921689	5417	NBL1
ENSG00000188783	3.61479	1.26673	0.97187	0.54565	1.82196	1.36215	1.78285	2.35998	1	0.878425	0.827817	0.876902	0.932079	1	0.777447	0.449874	0.745622	1.16867	1923	PRELP
ENSG00000082497	1.0929	0.362805	0.74507	0.264889	1.02301	0.772399	0.98062	1.35842	52	0.739253	0.693694	0.732256	0.798805	65	2.12174	0.803233	2.07386	3.53601	195	SERTAD4
ENSG00000171812	1.82102	0.928357	0.924145	0.579664	1.07292	0.589045	1.03855	1.62555	46	0.758326	0.661036	0.759171	0.853927	48	0.847866	0.274695	0.76849	1.57979	1461	COL8A2
ENSG00000060718	3.7473	1.96604	0.991759	0.733504	1.57301	0.301057	1.50413	2.98274	2	0.809479	0.592095	0.835936	0.973949	3	0.423508	0.0373308	0.334244	0.988215	7878	COL11A1
ENSG00000169231	1.29001	0.397639	0.792495	0.296967	1.17209	0.767866	1.16242	1.59565	29	0.775906	0.704445	0.77768	0.843821	34	1.64654	0.762361	1.50781	2.80817	441	THBS3
ENSG00000143196	3.95228	2.30363	0.988801	0.827867	1.17231	0.773301	0.876787	2.16238	1	0.770069	0.705148	0.728716	0.917697	1	0.249009	0.0803016	0.13334	0.649057	2118	DPT
ENSG00000122176	2.11861	0.976022	0.912607	0.527484	1.05243	0.783051	0.952078	1.52252	25	0.762254	0.716753	0.744127	0.844008	24	0.781509	0.545152	0.58706	1.40676	2745	FMOD
ENSG00000277443	3.16882	2.17297	0.990435	0.83963	1.03314	0.127643	1.0996	1.80571	34	0.742822	0.53431	0.777469	0.88204	36	0.283668	0.00838062	0.216321	0.693651	9032	MARCKS
ENSG00000164694	2.7742	1.11043	0.979708	0.622029	1.69951	1.06575	1.71359	2.30512	8	0.863085	0.774728	0.875687	0.926239	8	0.782026	0.237762	0.720489	1.44937	1829	FNDC1
ENSG00000111799	4.2544	2.27361	0.994535	0.812082	1.64553	0.941613	1.66499	2.31053	13	0.851606	0.748396	0.859099	0.939833	8	0.276019	0.0277355	0.261659	0.553024	9027	COL12A1
ENSG00000186340	2.46758	1.12158	0.960005	0.59641	1.4588	0.530448	1.45421	2.39634	14	0.808361	0.647735	0.826659	0.932392	17	0.849942	0.110335	0.776732	1.73597	1138	THBS2
ENSG00000172986	3.13913	1.15219	0.98932	0.631691	2.29879	1.4617	2.30069	3.1321	2	0.922205	0.854636	0.932208	0.969766	2	0.841288	0.227381	0.782419	1.57293	1478	GXYLT2
ENSG00000144810	3.89715	1.38444	0.989054	0.587623	2.29197	1.10826	2.31644	3.42675	1	0.901199	0.78528	0.919444	0.98063	2	0.955634	0.1479	0.936116	1.8024	1322	COL8A1
ENSG00000152952	2.86696	1.8353	0.991416	0.85675	1.12426	0.858014	1.08436	1.47029	22	0.785861	0.734534	0.779845	0.849219	18	0.251231	0.0744539	0.211418	0.507634	11269	PLOD2
ENSG00000114850	3.72236	2.91513	1	0.979024	1.12058	0.853281	1.13336	1.36233	27	0.79568	0.731781	0.799884	0.851173	21	0.0376882	0.00572937	0.0314721	0.0820791	13335	SSR3
ENSG00000172061	1.19144	0.319009	0.795477	0.276887	1.2408	0.734643	1.21493	1.79869	35	0.776462	0.693254	0.776372	0.859849	46	2.37121	0.682721	2.14818	4.50576	27	LRRC15
ENSG00000049540	3.44743	0.471088	0.945979	0.31428	2.22232	1.23327	2.40117	2.85366	2	0.906711	0.800277	0.932108	0.962351	2	1.6988	0.52149	1.79407	2.68558	300	ELN
LRG_2	5.56835	3.81873	0.99754	0.981697	1.47433	0.57957	1.42357	2.47062	12	0.836372	0.67041	0.858411	0.958254	8	0.0206683	0.00167762	0.0142454	0.0525049	13089	COL1A2
ENSG00000164692	5.66094	3.98251	0.998716	0.989518	1.58278	0.657969	1.47465	2.72383	7	0.842257	0.683533	0.856669	0.972157	3	0.0148038	0.00036787	0.00527821	0.0482911	13445	COL1A2
ENSG00000122786	5.61718	4.79036	0.999944	0.999	1.03889	0.321333	1.09542	1.64341	31	0.758056	0.586358	0.780479	0.884909	28	0.00156564	-0.000537417	0.000591343	0.00561728	13545	CALD1
ENSG00000060237	1.98123	1.08677	0.923725	0.664069	1.0031	0.59271	1.05191	1.31587	46	0.752141	0.669816	0.765286	0.808176	41	0.572993	0.0797984	0.581886	1.0484	6354	WNK1
ENSG00000175183	1.39083	0.395905	0.720216	0.289889	1.01426	0.678491	1.01147	1.3556	59	0.748636	0.677467	0.751462	0.814151	67	1.36752	0.578123	1.38275	2.12646	659	CSRP2
ENSG00000262655	0.971262	0.18122	0.613156	0.167494	1.04955	0.635844	1.14654	1.26929	43	0.742721	0.662279	0.762233	0.784139	66	2.03444	0.833346	2.15745	2.98949	92	SPON1
ENSG00000149257	2.64345	1.65721	0.984036	0.788039	1.08615	0.36304	1.06561	1.85034	32	0.760668	0.603108	0.769913	0.899737	31	0.322074	0.0270413	0.285583	0.69009	9102	SERPINH1
ENSG00000149591	4.94623	3.02484	0.979738	0.794396	1.02377	-0.0197352	1.21412	1.6866	36	0.736133	0.491528	0.791073	0.870859	37	0.367146	0.0138258	0.36197	0.73082	8323	TAGLN
ENSG00000223953	3.72853	1.92623	1	0.88206	1.82496	1.16823	1.79815	2.53532	8	0.880308	0.792782	0.887431	0.953589	10	0.2338	0.055517	0.202879	0.473923	8975	C1QTNF5
ENSG00000235718	3.69001	1.91149	0.999843	0.882715	1.78417	1.13621	1.76452	2.47143	11	0.876285	0.788021	0.884148	0.948822	13	0.235649	0.0581566	0.204371	0.475697	8889	MFRP
ENSG00000154096	4.54587	3.20646	0.998075	0.942487	1.39287	0.841282	1.49824	1.73373	5	0.840568	0.722398	0.867921	0.904034	5	0.0813954	0.00863783	0.0887392	0.139466	10634	THY1
ENSG00000198856	4.05155	3.24547	0.999869	0.986708	1.14951	0.820842	1.18393	1.40934	34	0.802353	0.727631	0.809916	0.861949	26	0.0210958	0.00327468	0.0205041	0.0401002	13426	OSTC
ENSG00000129116	2.54403	1.40465	0.951894	0.710624	1.1247	0.560155	1.10771	1.72322	37	0.770182	0.658872	0.770502	0.880851	35	0.421288	0.0734497	0.414507	0.782688	7471	PALLD
ENSG00000163453	4.97831	3.09692	1	0.942768	1.58882	1.16467	1.53505	2.12051	5	0.860404	0.792833	0.863154	0.922477	6	0.171455	0.0332491	0.123508	0.405555	12455	IGFBP7
ENSG00000005243	3.22093	1.80585	0.991094	0.820785	1.45422	0.857304	1.48531	1.98894	13	0.838011	0.732915	0.849388	0.920353	10	0.311981	0.0577787	0.307972	0.5742	11813	COPZ2
LRG_1	5.47612	2.67713	0.993415	0.85614	2.0454	0.575751	1.78308	4.03966	1	0.850731	0.665097	0.874397	0.989035	1	0.192827	0.0047333	0.111525	0.543526	12064	COL1A1
ENSG00000108821	5.1909	2.63151	0.993886	0.856893	1.95587	0.554456	1.69388	3.88125	2	0.844488	0.660235	0.865597	0.986524	2	0.196278	0.00256352	0.116197	0.550157	11960	COL1A1
ENSG00000168542	4.84725	3.32592	0.997403	0.968778	1.42326	0.209646	1.48216	2.51909	3	0.797512	0.556615	0.838419	0.956595	3	0.0385088	1.86446e-16	0.0210101	0.112015	12586	COL3A1
LRG_3	4.63947	3.17589	0.99703	0.960233	1.29174	0.187715	1.34699	2.28526	4	0.78567	0.556487	0.822335	0.941521	4	0.0490758	0.000710325	0.034474	0.126645	12098	COL3A1
ENSG00000130508	1.60629	0.562247	0.875484	0.41656	1.3154	0.664132	1.43372	1.73004	24	0.801432	0.680562	0.829255	0.866657	26	1.04613	0.303571	1.13485	1.61126	1379	PXDN
ENSG00000204262	3.77887	2.35723	0.993165	0.88245	1.48517	0.869137	1.39075	2.29006	17	0.842717	0.735957	0.841591	0.95173	11	0.133582	0.0181511	0.0889125	0.338353	12396	COL5A2
ENSG00000164932	4.20769	2.84332	0.997281	0.889299	1.19391	0.411256	1.16251	2.03935	24	0.773845	0.614693	0.778125	0.924438	19	0.176001	0.00918972	0.161345	0.372124	12076	CTHRC1
ENSG00000160161	1.13817	0.141872	0.681671	0.156603	1.28052	0.922717	1.25491	1.68956	28	0.791402	0.734552	0.789051	0.852955	39	2.38263	1.16948	2.10556	4.14994	81	CILP2
ENSG00000105664	6.55864	4.21171	1	0.952126	1.51442	1.14816	1.27537	2.35878	7	0.829846	0.777359	0.802891	0.936243	10	0.193371	0.0750965	0.156068	0.38625	11253	COMP
ENSG00000130635	1.63329	0.692719	0.942863	0.575621	1.35081	0.568003	1.37813	2.079	20	0.799448	0.657927	0.811816	0.916234	22	0.783387	0.142697	0.788481	1.41389	1951	COL5A1
LRG_737	1.56997	0.664443	0.922279	0.564517	1.29119	0.579475	1.29713	1.99102	25	0.790763	0.660505	0.798235	0.906077	26	0.776631	0.155213	0.773136	1.40504	1977	COL5A1
ENSG00000106819	3.44138	0.752502	0.899213	0.336013	1.79397	0.725832	1.98016	2.48974	6	0.852639	0.697136	0.890327	0.932767	11	1.4791	0.278505	1.61384	2.41021	440	ASPN
ENSG00000038427	3.17372	1.99156	0.980293	0.79932	1.00485	0.388589	1.05696	1.51689	12	0.743446	0.610976	0.754481	0.853846	14	0.327113	0.0418504	0.393852	0.478895	5301	VCAN
ENSG00000082196	2.52992	0.699937	0.872353	0.344174	1.49613	0.828755	1.48029	2.19517	12	0.819421	0.720212	0.819392	0.918689	19	1.57617	0.471699	1.57319	2.68659	360	C1QTNF3
ENSG00000134986	1.79301	0.823481	0.894061	0.551213	1.02218	0.611592	1.0568	1.36354	55	0.753954	0.667032	0.765228	0.818326	64	0.657917	0.233277	0.641493	1.1154	3547	NREP
ENSG00000168938	4.1114	3.12792	0.998113	0.971325	1.20082	0.907335	1.25095	1.39405	42	0.807002	0.74307	0.820768	0.843399	37	0.037315	0.0028806	0.0327234	0.0809325	13189	PPIC
ENSG00000113140	5.77068	3.54578	0.997337	0.965587	2.21752	1.46675	2.2611	2.88113	3	0.924645	0.857257	0.928149	0.985025	1	0.0409478	0.00200771	0.0258108	0.110162	13157	SPARC
ENSG00000100234	4.564	2.13981	0.982153	0.747944	1.47142	0.425901	1.57416	2.31145	10	0.812973	0.615726	0.852496	0.931172	12	0.469514	0.0308715	0.407593	1.032	7216	TIMP3
ENSG00000148848	1.64379	0.65912	0.84139	0.413623	1.14685	0.40575	1.18159	1.81848	32	0.761507	0.611778	0.780004	0.874243	39	1.17462	0.26385	1.08373	2.26715	544	ADAM12
ENSG00000141429	3.28978	1.90601	0.992303	0.84119	1.42869	1.0126	1.45085	1.80045	26	0.840898	0.768441	0.847084	0.900986	21	0.248151	0.0826751	0.23889	0.43215	10529	GALNT1
ENSG00000137801	2.44009	0.631599	0.876108	0.387194	1.33404	1.00132	1.16829	1.99827	19	0.810387	0.75956	0.787327	0.907335	20	1.0412	0.548063	0.760001	2.09674	1085	THBS1
ENSG00000140416	4.01655	2.65228	0.995273	0.924623	1.12851	0.652068	1.1177	1.62659	45	0.780446	0.67813	0.784099	0.875456	40	0.129662	0.0216374	0.112572	0.271866	12153	TPM1
ENSG00000129038	3.35128	2.14113	0.9901	0.831224	1.22938	0.453922	1.19776	2.0681	13	0.789573	0.635404	0.800307	0.922272	9	0.259526	0.0124197	0.192454	0.640775	7175	LOXL1
LRG_778	1.82528	0.78701	0.915399	0.649878	1.28676	0.833359	1.26688	1.77993	32	0.807471	0.727737	0.810344	0.881458	28	0.513678	0.16659	0.477777	0.932568	5304	FBN1
ENSG00000166147	2.04355	0.891071	0.969699	0.69961	1.47193	0.907405	1.49143	1.99747	15	0.836465	0.743013	0.846307	0.910234	15	0.496313	0.13697	0.483412	0.881459	5967	FBN1
ENSG00000137809	2.06986	1.07299	0.935132	0.613299	1.131	0.519659	1.11979	1.76477	29	0.756407	0.64259	0.75604	0.870958	38	0.931588	0.127955	0.939638	1.71912	1211	ITGA11

### Sheet: Tab 5 - Cluster 5
	self.average	other.average	self.detected	other.detected	mean.logFC.cohen	min.logFC.cohen	median.logFC.cohen	max.logFC.cohen	rank.logFC.cohen	mean.AUC	min.AUC	median.AUC	max.AUC	rank.AUC	mean.logFC.detected	min.logFC.detected	median.logFC.detected	max.logFC.detected	rank.logFC.detected	SYMBOL
ENSG00000125977	2.9085	2.05666	0.99618	0.899436	1.02422	0.846352	0.920804	1.40891	12	0.766548	0.731404	0.745404	0.843981	10	0.184725	0.0343537	0.158058	0.38843	21739	EIF2S2
ENSG00000092621	2.50612	1.21154	0.955741	0.599457	1.29542	0.774187	1.23239	1.94273	2	0.794814	0.700357	0.793638	0.891623	3	1.02585	0.39861	0.861518	1.98174	1846	PHGDH
ENSG00000189171	4.1607	2.99335	0.996368	0.972605	1.04669	0.721743	1.09491	1.27518	3	0.768494	0.692255	0.782196	0.817326	2	0.0318207	0.0205489	0.0297852	0.0471633	21880	S100A13
ENSG00000112759	2.13074	0.828818	0.86446	0.451986	1.13274	0.88172	1.17522	1.29879	4	0.775312	0.724081	0.784663	0.807841	4	1.16676	0.625265	1.2569	1.52798	1170	SLC29A1
ENSG00000197594	3.50962	1.86592	0.942148	0.797472	1.0749	0.621467	1.1828	1.31253	8	0.758136	0.656128	0.784367	0.807682	9	0.240658	0.0215244	0.265769	0.40957	15227	ENPP1
ENSG00000070669	0.903337	0.278338	0.75538	0.280897	1.01894	0.773695	1.02885	1.24437	16	0.753535	0.699954	0.755968	0.802251	20	1.71731	0.963327	1.644	2.61794	792	ASNS
ENSG00000144136	1.80949	0.806988	0.892733	0.527455	1.0588	0.91111	1.0724	1.1793	7	0.765	0.737152	0.767443	0.787963	8	0.871	0.593219	0.832186	1.22641	4290	SLC20A1
ENSG00000132329	2.50073	0.903844	0.910839	0.506707	1.27808	0.856246	1.30496	1.64615	2	0.803209	0.717833	0.812964	0.869074	2	1.09801	0.287538	1.07605	1.95241	1914	RAMP1
ENSG00000137573	1.93972	0.547089	0.813345	0.369339	1.2225	1.02668	1.22561	1.4121	9	0.789887	0.754533	0.789696	0.825623	11	1.17148	0.791855	1.10202	1.69	2756	SULF1
ENSG00000104783	0.830408	0.113871	0.605774	0.104322	1.04283	0.980312	1.05153	1.08796	10	0.739778	0.726915	0.740461	0.751276	26	2.69898	2.30213	2.69036	3.11306	233	KCNN4
ENSG00000135069	2.07171	0.649328	0.882326	0.364338	1.41057	0.974699	1.35554	1.95652	2	0.815985	0.7447	0.81216	0.894921	2	1.74473	0.799135	1.46844	3.24291	447	PSAT1
ENSG00000204291	0.740232	0.0969497	0.534293	0.0620829	1.03792	0.80228	1.09009	1.1692	12	0.726925	0.68726	0.735867	0.748705	25	4.11739	1.73883	4.02285	6.68502	5	COL15A1
ENSG00000136153	1.58937	0.643423	0.866101	0.46282	1.1045	0.497533	1.20528	1.50992	9	0.765927	0.638222	0.791767	0.841951	10	1.05378	0.233442	1.08731	1.80707	2383	LMO7
ENSG00000154122	3.03474	1.7746	0.98008	0.808719	1.17341	0.769105	1.24652	1.43149	9	0.79032	0.710159	0.807424	0.836272	7	0.369634	0.0638623	0.415141	0.584392	13900	ANKH
ENSG00000081189	1.75762	0.702853	0.844223	0.475255	1.04163	0.786719	1.07306	1.2337	17	0.756944	0.699542	0.765392	0.797451	16	0.796544	0.28736	0.81239	1.27404	5978	MEF2C
ENSG00000145824	4.13821	1.13451	0.836443	0.292889	1.33381	0.853672	1.46131	1.55893	1	0.806242	0.720079	0.82638	0.852128	1	2.05562	1.06594	2.05276	3.05101	344	CXCL14
ENSG00000107731	2.1037	0.874051	0.943025	0.530459	1.42626	0.838309	1.46529	1.93615	1	0.818185	0.723706	0.828471	0.892093	3	1.26428	0.32798	1.30367	2.12178	844	UNC5B

### Sheet: Tab 6 - hACs markers
Cluster Markers	Chondrocytes subpopulation	The following table list markers of clusters 1 to five that were previously identified as markers of chondrocytes subpopulations human cartilage
SYMBOL			self.average	other.average	self.detected	other.detected	mean.logFC.cohen	min.logFC.cohen	median.logFC.cohen	max.logFC.cohen	rank.logFC.cohen	mean.AUC	min.AUC	median.AUC	max.AUC	rank.AUC	mean.logFC.detected	min.logFC.detected	median.logFC.detected	max.logFC.detected	rank.logFC.detected
Cluster 1
TNFAIP6	preHTC	ENSG00000123610	3.26721	1.63165	0.894177	0.75316	1.01242	0.557214	1.11095	1.27057	21	0.740407	0.645504	0.763561	0.789003	20	0.28356	0.128662	0.314871	0.375837	3270
CHI3L1	RegCs	ENSG00000133048	6.78842	4.42157	0.99033	0.853284	1.32237	-1.03592	1.3371	3.65119	1	0.681787	0.228624	0.76171	0.975103	1	0.242651	-0.015472	0.0907941	0.804489	1111
Cluster 2
PLTP	FC	ENSG00000100979	2.7842	0.717508	0.884064	0.468655	1.70133	0.942232	1.81028	2.24254	1	0.849362	0.744158	0.871923	0.909445	1	0.90428	0.19394	0.949568	1.52404	315
CHI3L1	RegCs	ENSG00000133048	8.33247	4.03556	0.999085	0.851095	3.02681	1.03592	2.58013	5.91104	1	0.896871	0.771376	0.908831	0.998446	1	0.254187	0.015472	0.102949	0.795378	927
AKR1C1	PreHTCs	ENSG00000187134	2.95655	1.35992	0.871653	0.64115	1.20624	0.255513	1.31422	1.941	6	0.756314	0.575199	0.790468	0.869121	14	0.478783	0.0620587	0.488415	0.876244	856
Cluster 3
COL3A1	preHTC	ENSG00000168542	4.65757	3.37334	0.99721	0.968827	1.12157	-0.209646	1.21854	2.25885	3	0.741105	0.443385	0.792345	0.936346	3	0.0375306	-1.86e-16	0.020195	0.109732	10310
COL1A1	FC	ENSG00000108821	4.42921	2.82193	0.991202	0.857564	1.16605	-0.554456	1.08576	3.04713	2	0.707856	0.339765	0.761042	0.969575	2	0.187144	-0.0025635	0.108372	0.534395	10052
TAGLN	PreHTCs	ENSG00000149591	4.9805	3.01628	0.971256	0.796516	1.07211	0.0197352	1.26573	1.73726	2	0.74662	0.508472	0.801611	0.874787	2	0.355353	-0.0138258	0.355369	0.7245	6210
Cluster 4
COL3A1	preHTC	ENSG00000168542	4.84725	3.32592	0.997403	0.968778	1.42326	0.209646	1.48216	2.51909	3	0.797512	0.556615	0.838419	0.956595	3	0.0385088	1.86446e-16	0.0210101	0.112015	12586
COL5A1	preHTC	ENSG00000130635	1.63329	0.692719	0.942863	0.575621	1.35081	0.568003	1.37813	2.079	20	0.799448	0.657927	0.811816	0.916234	22	0.783387	0.142697	0.788481	1.41389	1951
ASPN	preHTC	ENSG00000106819	3.44138	0.752502	0.899213	0.336013	1.79397	0.725832	1.98016	2.48974	6	0.852639	0.697136	0.890327	0.932767	11	1.4791	0.278505	1.61384	2.41021	440
DPT	preHTC	ENSG00000143196	3.95228	2.30363	0.988801	0.827867	1.17231	0.773301	0.876787	2.16238	1	0.770069	0.705148	0.728716	0.917697	1	0.249009	0.0803016	0.13334	0.649057	2118
OSTC	preHTC	ENSG00000198856	4.05155	3.24547	0.999869	0.986708	1.14951	0.820842	1.18393	1.40934	34	0.802353	0.727631	0.809916	0.861949	26	0.0210958	0.00327468	0.0205041	0.0401002	13426
THBS3	preHTC	ENSG00000169231	1.29001	0.397639	0.792495	0.296967	1.17209	0.767866	1.16242	1.59565	29	0.775906	0.704445	0.77768	0.843821	34	1.64654	0.762361	1.50781	2.80817	441
MXRA5	preHTC	ENSG00000101825	2.67472	1.16189	0.958557	0.618706	1.43753	0.812503	1.43439	2.06883	22	0.82481	0.719846	0.835023	0.909347	27	0.623659	0.158656	0.566489	1.203	2949
PPIC	preHTC	ENSG00000168938	4.1114	3.12792	0.998113	0.971325	1.20082	0.907335	1.25095	1.39405	42	0.807002	0.74307	0.820768	0.843399	37	0.037315	0.0028806	0.0327234	0.0809325	13189
COL1A1	FC	ENSG00000108821	5.1909	2.63151	0.993886	0.856893	1.95587	0.554456	1.69388	3.88125	2	0.844488	0.660235	0.865597	0.986524	2	0.196278	0.00256352	0.116197	0.550157	11960
COL1A2	FC	ENSG00000164692	5.66094	3.98251	0.998716	0.989518	1.58278	0.657969	1.47465	2.72383	7	0.842257	0.683533	0.856669	0.972157	3	0.0148038	0.00036787	0.00527821	0.0482911	13445
THY1	FC	ENSG00000154096	4.54587	3.20646	0.998075	0.942487	1.39287	0.841282	1.49824	1.73373	5	0.840568	0.722398	0.867921	0.904034	5	0.0813954	0.00863783	0.0887392	0.139466	10634
IGFBP7	FC	ENSG00000163453	4.97831	3.09692	1	0.942768	1.58882	1.16467	1.53505	2.12051	5	0.860404	0.792833	0.863154	0.922477	6	0.171455	0.0332491	0.123508	0.405555	12455
COL5A1	FC	ENSG00000130635	1.63329	0.692719	0.942863	0.575621	1.35081	0.568003	1.37813	2.079	20	0.799448	0.657927	0.811816	0.916234	22	0.783387	0.142697	0.788481	1.41389	1951
MARCKS	FC	ENSG00000277443	3.16882	2.17297	0.990435	0.83963	1.03314	0.127643	1.0996	1.80571	34	0.742822	0.53431	0.777469	0.88204	36	0.283668	0.00838062	0.216321	0.693651	9032
PPIC	FC	ENSG00000168938	4.1114	3.12792	0.998113	0.971325	1.20082	0.907335	1.25095	1.39405	42	0.807002	0.74307	0.820768	0.843399	37	0.037315	0.0028806	0.0327234	0.0809325	13189
DPT	FC	ENSG00000143196	3.95228	2.30363	0.988801	0.827867	1.17231	0.773301	0.876787	2.16238	1	0.770069	0.705148	0.728716	0.917697	1	0.249009	0.0803016	0.13334	0.649057	2118
TPM1	FC	ENSG00000140416	4.01655	2.65228	0.995273	0.924623	1.12851	0.652068	1.1177	1.62659	45	0.780446	0.67813	0.784099	0.875456	40	0.129662	0.0216374	0.112572	0.271866	12153
SERPINH1	FC	ENSG00000149257	2.64345	1.65721	0.984036	0.788039	1.08615	0.36304	1.06561	1.85034	32	0.760668	0.603108	0.769913	0.899737	31	0.322074	0.0270413	0.285583	0.69009	9102
FBN1	FC	ENSG00000166147	2.04355	0.891071	0.969699	0.69961	1.47193	0.907405	1.49143	1.99747	15	0.836465	0.743013	0.846307	0.910234	15	0.496313	0.13697	0.483412	0.881459	5967
LRRC15	FC	ENSG00000172061	1.19144	0.319009	0.795477	0.276887	1.2408	0.734643	1.21493	1.79869	35	0.776462	0.693254	0.776372	0.859849	46	2.37121	0.682721	2.14818	4.50576	27
TAGLN	PreHTCs	ENSG00000149591	4.94623	3.02484	0.979738	0.794396	1.02377	-0.0197352	1.21412	1.6866	36	0.736133	0.491528	0.791073	0.870859	37	0.367146	0.0138258	0.36197	0.73082	8323
COL11A1	PreHTCs	ENSG00000060718	3.7473	1.96604	0.991759	0.733504	1.57301	0.301057	1.50413	2.98274	2	0.809479	0.592095	0.835936	0.973949	3	0.423508	0.0373308	0.334244	0.988215	7878
TPM1	FCs	ENSG00000140416	4.01655	2.65228	0.995273	0.924623	1.12851	0.652068	1.1177	1.62659	45	0.780446	0.67813	0.784099	0.875456	40	0.129662	0.0216374	0.112572	0.271866	12153
Cluster 5
ASNS	ProC	ENSG00000070669	0.903337	0.278338	0.75538	0.280897	1.01894	0.773695	1.02885	1.24437	16	0.753535	0.699954	0.755968	0.802251	20	1.71731	0.963327	1.644	2.61794	792
COL15A1	preHTC	ENSG00000204291	0.740232	0.0969497	0.534293	0.0620829	1.03792	0.80228	1.09009	1.1692	12	0.726925	0.68726	0.735867	0.748705	25	4.11739	1.73883	4.02285	6.68502	5
SULF1	FC	ENSG00000137573	1.93972	0.547089	0.813345	0.369339	1.2225	1.02668	1.22561	1.4121	9	0.789887	0.754533	0.789696	0.825623	11	1.17148	0.791855	1.10202	1.69	2756
MEF2C	HTC	ENSG00000081189	1.75762	0.702853	0.844223	0.475255	1.04163	0.786719	1.07306	1.2337	17	0.756944	0.699542	0.765392	0.797451	16	0.796544	0.28736	0.81239	1.27404	5978
SLC20A1	HomC	ENSG00000144136	1.80949	0.806988	0.892733	0.527455	1.0588	0.91111	1.0724	1.1793	7	0.765	0.737152	0.767443	0.787963	8	0.871	0.593219	0.832186	1.22641	4290
